# Homer condensates orchestrate YAP-Wnt signaling crosstalk downstream of the Crumbs polarity complex

**DOI:** 10.1101/2025.07.23.666266

**Authors:** Siti Maryam J M Yatim, Linda Jiabao Woo, Yuhong Chen, Barbara Hübner, Alexander Ludwig

## Abstract

The Hippo pathway governs cell growth, proliferation, and differentiation and is frequently deregulated in cancer. YAP, the central transcriptional co-activator of the Hippo pathway, is suppressed by diverse upstream signals including cell density and polarity. YAP also functionally interacts with the Wnt/β-catenin pathway, yet how polarity cues coordinate this pathway crosstalk remains poorly understood. Here, we demonstrate that Homer scaffolding proteins couple the Crumbs polarity complex to the coordinated regulation of YAP and Wnt signaling. Homers directly interact, via their EVH1 domains, with the Crumbs component PATJ and the NDR kinase scaffold Furry-like (FRYL). Functionally, Homers antagonize FRYL to promote YAP activation while cooperating with FRYL to enhance Wnt/β-catenin signaling, revealing pathway-selective regulation. PATJ, in contrast, acts upstream to restrain Homer-driven YAP signaling. Interestingly, in non-polarized epithelial and colorectal cancer cells, Homers form cytoplasmic biomolecular condensates whose assembly and material properties are differentially modulated by PATJ and FRYL. Whereas FRYL promotes spherical, liquid-like Homer condensates, PATJ drives the formation of irregular, network-like assemblies, thereby altering condensate topology and signaling output. Collectively, our findings establish Homer-driven phase separation as a tunable signaling mechanism that integrates polarity cues with YAP–Wnt pathway coordination and transcriptional output.

**Significance:** The Hippo/YAP and Wnt signaling pathways play important roles in development and are frequently deregulated in cancer. Both pathways respond to epithelial cell architecture, but how polarity cues coordinate their crosstalk remains poorly understood. Here, we identify Homer proteins as phase-separating scaffolds that link apico-basal polarity to YAP-Wnt pathway integration. We show that the material properties of Homer condensates are tunable and depend on protein abundance and binding partners, providing a mechanism by which polarity cues can shape signaling output through changes in phase behavior. Our findings establish Homer condensates as a polarity-sensitive signaling hub that modulates YAP transcriptional programs and coordinates YAP-Wnt pathway crosstalk.
