## Supplementary material for "Homer condensates orchestrate YAP-Wnt signaling crosstalk downstream of the Crumbs polarity complex": Resources Table

### Sheet: Key resources table 
REAGENT or RESOURCE	SOURCE	IDENTIFIER
Antibodies
β-catenin	BD Biosciences	Cat# 610153 RRID: AB_397555
FRYL	Invitrogen	Cat# PA556644 RRID: AB_2641755
GAPDH	Santa Cruz	Cat# 47724 RRID:AB_627678
GFP	Sigma-Aldrich	Cat# 11814460001; RRID: AB_390913
Rat monoclonal anti-HA	Roche	Cat# 11867423001; RRID:AB_390918
Mouse monoclonal anti-HA	Santa Cruz	Cat# sc-7392; RRID:AB_627809
Homer1	Invitrogen	Cat# PA521487 RRID: AB_11155843
Homer2	Sigma	Cat# HPA040134 RRID:AB_10795272
Homer3	Santa Cruz	Cat# 376154 RRID: AB_10988203
Homer3	Invitrogen	Cat# PA5-59383 RRID: AB_2642508
LATS1	Santa Cruz	Cat# 398560 RRID:AB_2909606
Phospho-LATS1 (Thr1079)	Cell signalling	Cat# 8654S
MOB1a	Santa Cruz	Cat# sc-393212
Phospho-MOB1 (Thr35)	Cell signalling	Cat# 8699S
NDR1/2	Santa Cruz	Cat# 271703 RRID:AB_10714957
Phospho-STK38 (Thr444, Thr442)	Invitrogen	Cat# PA599570 RRID: AB_2818503
Mouse monoclonal anti-Occludin	Invitrogen	Cat# 33-1500 RRID:AB_2533101
Mouse monoclonal anti-Pals1	Santa Cruz	Cat# sc-365411; RRID:AB_10851475
Rabbit polyclonal anti-PatJ	LifeSpan Biosciences	Cat# LS-C410011
YAP	Santa Cruz	Cat# 101199 RRID:AB_1131430
Phospho-YAP (Ser127)	Cell signalling	Cat# 13008 RRID:AB_2650553
ZO-1 Monoclonal Antibody (ZO1-1A12)	Thermo Fisher Scientific	Cat# 33-9100; RRID: AB_2533147
Donkey anti-Rabbit IgG (H+L) Alexa Fluor 488	Invitrogen	Cat# A-21206; RRID:AB_2535792
Donkey anti-Mouse IgG (H+L) Alexa Fluor 488	Invitrogen	Cat# A-21202; RRID:AB_141607
Donkey anti-Mouse IgG (H+L) Alexa Fluor 555	Invitrogen	Cat# A-31570; RRID:AB_2536180
Donkey anti-Rabbit IgG (H+L) Alexa Fluor 555	Invitrogen	Cat# A-31572; RRID:AB_162543
Goat anti-Rabbit IgG (H+L) Alexa Fluor 633	Invitrogen	Cat# A-21071; RRID:AB_141419
Goat anti-Mouse IgG (H+L) Alexa Fluor 633	Invitrogen	Cat# A-21052; RRID:AB_2535719
Goat anti-Rat IgG (H+L) Rhodamine	Invitrogen	Cat# 31680; RRID:AB_228357
Goat anti-rabbit IgG (H+L) HRP conjugate	Invitrogen	Cat# A16104; RRID:AB_2534776
Goat anti-mouse IgG (H+L) HRP conjugate	Invitrogen	Cat# A16072; RRID:AB_2534745
Bacterial and virus strains
NEB® 10-beta Competent E. coli (High Efficiency)	NEB	Cat# C3019H
Chemicals, peptides, and recombinant proteins
Lipofectamine 3000 Reagent	Thermo Fisher Scientific	Cat# L3000015
GFP-Trap Agarose Beads	Chromotek	Cat# gta-20
Paraformaldehyde	Sigma-Aldrich	Cat# 158127
DMEM, high glucose, no glutamine, no calcium	Gibco	Cat# 21068028
D-Sorbitol	Sigma-Aldrich	S1876
VECTASHIELD® Antifade Mounting Medium	Vector Laboratories	Cat# H-1000-10
DAPI	Sigma-Aldrich	Cat# D9542
Phalloidin–Atto 565	Sigma-Aldrich	Cat# 94072
Experimental models: Cell lines
MDCK-II cells	ATCC	CCLV Cat# CCLV-RIE 1061; RRID:CVCL_0424
HEK293T cells	ATCC	RRID:CVCL_0063
HCT116	ATCC	RRID:CVCL_0291
DLD-1	ATCC	RRID:CVCL_0248
RKO	ATCC	RRID:CVCL_0504
Oligonucleotides
siRNA targeting sequence control (non-target)	Santa Cruz	sc-37007
Homer-1 siRNA	Santa Cruz	sc-35581
Homer-2 siRNA	Santa Cruz	sc-42188
Homer-3 siRNA	Santa Cruz	sc-43850
FRYL siRNA : GCCUGGUGAAUAUGUCAUCAAUU	Dharmacon	N/A
gRNA targeting Homer1 (dog): 5’- CACCGTTGCCCGGCTATCGGCCCAC -3’	Integrated DNA Technologies, (IDT)	N/A
gRNA targeting Homer2 (dog): 5’-CACCGATCGTCCGTCCCGTTGACAC-3’	Integrated DNA Technologies, (IDT)	N/A
gRNA targeting Homer3 (dog): 5’- CACCGAGTCGTGCCAACACCGTCTA -3’	Integrated DNA Technologies, (IDT)	N/A
gRNA targeting FRYL (dog): 5’- CACCGAAGATGAATCCTACGAGTAC -3’	Integrated DNA Technologies, (IDT)	N/A
gRNA targeting FRYL (dog): 5’ - CACCGAAGATGAATCCTACGAGTAC - 3’	Integrated DNA Technologies, (IDT)	N/A
gRNA targeting PATJ (dog): 5’- CACCGTACACCTAACTCTAGTTCGA-3’	Integrated DNA Technologies, (IDT)	N/A
See Table S1 for qPCR primers	This paper	N/A
Recombinant DNA
YAP-GFP	Origene	Cat# RC231269L4
8xGTIIC-luciferase	Addgene	Cat# 34615
pRL-TK Renilla Luciferase	Promega	Cat# E2241
M50 Super 8x TOPFlash	Addgene	Cat# 12456
β-catenin-GFP	Addgene	Cat# 71367
GFP PatJ PDZ 1-8	This study	N/A
GFP PatJ PDZ 2-7	This study	N/A
GFP PatJ PDZ 3-6	This study	N/A
GFP PatJ PDZ 3-4	This study	N/A
GFP PatJ PDZ 5-6	This study	N/A
GFP PatJ PDZ 5-6 HBM	This study	N/A
GFP PatJ PDZ 1-8 HBM	This study	N/A
mCherry-PATJ	Pombo-García et al., 2024	N/A
3xHA Homer1	This study	N/A
3xHA Homer1 G89A	This study	N/A
3xHA Homer1 EVH1	This study	N/A
3xHA Homer2	This study	N/A
3xHA Homer3	This study	N/A
A2E-Homer1	Tan et al., 2020	N/A
A2E-Homer2	Tan et al., 2020	N/A
A2E-Homer3	Tan et al., 2020	N/A
mCherry-Homer3	This study	N/A
mCherry-Homer3 R45E, R49E, R84E	This study	N/A
GFP-FRYL	This study	N/A
GFP-FRYL HBM1	This study	N/A
GFP-FRYL HBM2	This study	N/A
GFP-FRYL C-terminus	This study	N/A
GFP-FRYL C-terminus HBM3	This study	N/A
GFP-FRYL C-terminus HBM4	This study	N/A
GFP-Furry	This study	N/A
GFP-NDR1	This study	N/A
See Table S1 for cloning primers	This paper	N/A
Software and algorithms
ImageJ	NIH	https://imagej.nih.gov/ij/
STRING	STRING Consortium	https://string-db.org
RStudio (version 2023.09.1-494)	Posit, PBC	https://posit.co/download/rstudio-desktop
Image Lab Software (version 6.1.0 build 7)	Bio-Rad Laboratories	https://www.bio-rad.com/image-lab
Adobe InDesign (version 2024)	Adobe Inc.	https://www.adobe.com/products/indesign.html
Other
Transwell filter inserts (6.5 mm)	Corning	Cat# 3413
Glass coverslips (12 mm, #1.5)	Electron Microscopy Sciences (EMS)	Cat# 72230
