## Supplementary material for "Homer condensates orchestrate YAP-Wnt signaling crosstalk downstream of the Crumbs polarity complex": Table S1

### Sheet: Table S1
REAGENT or RESOURCE			SOURCE	IDENTIFIER
qPCR Primers
	Forward	Reverse
Canis Lupus Familiaris
ADAMDEC	CCACCAGACAGAGAATGGCAA	GCCCCAGGAGATGTTTGCTTT	This study	N/A
ANKRD1	GACTCAGTGAGGCTGAACCG	TTCTGCCAGTGTAGCACCAG	This study	N/A
AXIN2	CTTATCGTGTGGGCAGTAAGA	GTGGGTTCTCGGGAAATGA	This study	N/A
c-MYC	GACTCTGAGGAGGAACAAGAAG	CAGCAGAAGGTGATCCAGAC	This study	N/A
CTGF	TGAAGCGCCTCCCAGTTTTT	TCCCACACGTCTTTGAGCAC	This study	N/A
CYR61	CCAATGACAACGCCTTCTGC	GGATGCACTTTTTGCCCTTCTTA	This study	N/A
DACH1	ACTGCCTCCAGGTTTTCCAC	GCAACTTTCAAGAGCCCCTGT	This study	N/A
DLG2	TGAGATGACCAGAGAGACAGA	CCGTTGGAGAGTCACTGAAG	This study	N/A
FRYL	GGAGCTCTGCCGAAGGTTA	GACATGTTGATGACCTCTGCT	This study	N/A
FZD4	GCCAGCTGCAGTTCTTCCT	AGCGCCTCTTGACTGAAAGA	This study	N/A
GAPDH	TTCCACGGCACAGTCAAG	ACTCAGCACCAGCATCAC	This study	N/A
GNA14	TACCTGACCTACTGCGGCAA	CACACGCAGTCGTTGAGCA	This study	N/A
HAS2	CGGGGGAGATGTCCAGATTTT	ACTGGCAGGCCCTTTCTATG	This study	N/A
Homer1	AGCTGCTCGACTAGCAAAGG	CGCCTGCTGATTCCTGTGAA	This study	N/A
Homer2	GAAAGACCTCCGCAAACAAAG	CCAGGTTCTGATTGTCTCTCTC	This study	N/A
Homer3	GCATCTGACCCAGTTTGCTG	CCTGAGATTTCTCCCTCGCC	This study	N/A
Jun	GACCTTCTACGACGATGCCC	GGTCATGCTCTGCTTCAGGA	This study	N/A
NOTCH3	GTGGATGAATGTGCCTCCCA	TCTCACAGAGCACTCCCAGT	This study	N/A
SOX9	CGAACAGACGCACATTTCCC	CTGGGATTGCCCCGAGTG	This study	N/A
Homo Sapiens
ANKRD1	TAGCGCCCGAGATAAGTTGC	GTCTGCCTCACAGGCGATAA	This study	N/A
Axin2	CTTATCGTGTGGGCAGTAAGA	GTGGGTTCTCGGGAAATGA	This study	N/A
CTGF	TGAAGCGGCTCCCTGTTTTT	TGAGCACTGGGACCATGAAG	This study	N/A
CYR61	CACCCGGGTTACCAATGACA	GGATGCACTTTTTGCCCTTCTTA	This study	N/A
Has2	AGTGTGGATTATGTACAGGTTTGT	GACATCTCCCCCAACACCTC	This study	N/A
Homer1	AACGGGACAGATGATGAAAGAA	TGTTTGCTGATTGCTGAACTATG	This study	N/A
Homer2	GCAGAGCTCCGAGAAAAGGA	GTCTCTCTCTGCCGCCTCTA	This study	N/A
Homer3	CGCACTCACTGTCTCCTATTT	GCTGTTGATGATGGCCTTG	This study	N/A
GAPDH	TCGGAGTCAACGGATTTGGT	TGAAGGGGTCATTGATGGCA	This study	N/A
PTPN14	CCTCGCAAGACAGCATTT	ATTGGTGACAGTGCCATTTA	This study	N/A
Sox9	CCCCCAACGCCATCTTCAA	CCTGGGATTGCCCCGAGT	This study	N/A
GADD45A	AGGATGGATAAGGTGGGGGA	ACGTTATCGGGGTCGACGTT	This study	N/A
cDNA Cloning
Plasmid	Vector	Primers and cloning strategy	Source	Accession number
GFP PatJ PDZ 1-8	A2E-C1	Primers to amplify PATJ PDZ1-8. RE digested and ligated into A2E-GFP-C1 SacII_F: ttttccgcggTTCGGCAAATTGAATATATAG XmaI_R: ttttcccgggTTACCGTTTCCCAACGATGC Insert size: 388-4660	PatJ-myc, provided by Andre Le Bivic	cDNA accession: AJ224747.1
GFP PatJ PDZ 2-7	A2E-C1	Primers to clone PATJ PDZ 2-7 into A2E-GFP-C1 vector via TPCR F:AAGCTTCGAATTCTGCAGTCGACGAGGTTGAGCTCATTAATGA R:CAGGTTCAGGGGGAGGTGTGGTCAATCCTCGTTTCTGATGAAAA Insert size: 742-3979
GFP PatJ PDZ 3-6	A2E-C1	Primers to clone PATJ PDZ 3-6 into A2E-GFP-C1 vector via TPCR F: AGCTTCGAATTCTGCAGTCGACAATGTTGAGCTTGTGAGAAAAGA R: TCAGGTTCAGGGGGAGGTGTGGTCAGGATGACAAACTCTGAACAA Insert size: 1093-3493
GFP PatJ PDZ 3-4	A2E-C1	Primers to clone PATJ PDZ 3-4 into A2E-GFP-C1 vector via TPCR F: AGCTCAAGCTTCGAATTCTGCAAATGTTGAGCTTGTGAGAAAAG R: GGTTCAGGGGGAGGTGTGGTTATTCATCATCAAACAACCTCC Insert size: 1081-1930
GFP PatJ PDZ 5-6	A2E-C1	Primers to clone PATJ PDZ 5-6 into A2E-GFP-C1 vector via TPCR F: GCTCAAGCTTCGAATTCTGCAATTGTTGAACTAGTAAAAGATTG R: CAGGTTCAGGGGGAGGTGTGGCTAGGATGACAAACTCTGAACAA Insert size: 2056-3484
GFP PatJ PDZ 5-6 HBM / GFP PatJ PDZ 1-8 HBM	A2E-C1	Primer to mutate PATJ PxxF motif in the PDZ5-6 linker by SDM: 5'-GAAGCAGCCAAGGGAGCTAGAGAT-3' P812A & F815A
3xHA-Homer1 / A2E-Homer1	3xHA-C1 / A2E-C1	Primers to amplify Homer1 EcoRI_F: ttttgaattctATGGGGGAACAACCTATCTT SacII_R: ttttccgcggTTAGCTGCATTCTAGTAGCT Final vector: APEX2-EGFP-HOMER1 (C1-A2E) and HA-HOMER1 (C1-3xHA) Insert size: 1-1065	Source Bioscience	Cat# IRATp970C0118D cDNA accession: BC015502
3xHA-Homer2 / A2E-Homer2	3xHA-C1 / A2E-C1	Primers to amplify Homer2 EcoRI_F: ttttgaattctATGGGGGAACAACCTATCTT SacII_R: ttttccgcggCTAGTTATCGGTGC Final vector: APEX2-EGFP-HOMER2 (C1-A2E) and HA-HOMER2 (C1-3xHA) Insert size: 1-1032	pRK5-HOMER2	cDNA accession: NM_004839
3xHA-Homer3 / A2E-Homer3	A2E-C1 / A2E-C1	Primers to amplify Homer3 EcoRI_F: ttttgaattcgATGTCCACAGCCAGGGAGCA SacII_R: ttttccgcggCTAGGGCGCAGCCTCAG Final vector: APEX2-EGFP-HOMER3 (C1-A2E) and HA-HOMER3 (C1-3xHA) Insert size: 1-1086	pRK5-HOMER3	cDNA accession: NM_004838
3xHA-Homer1 EVH1	3xHA-C1	Primers to clone Homer1 (EVH1 domain only) into 3xHA-C1 vector via TPCR F: CAG GTT CAG GGG GAG GTG TGG CTG TCC CGT TGA TAC TTT CCG R:CGGAAAGTATCAACGGGACAGCCACACCTCCCCCTGAACCTG Insert size: 1-446	Source Bioscience	Cat# IRATp970C0118D cDNA accession: BC015502
3xHA-Homer1 CC	3xHA-C1	Primers to clone Homer1 (Coiled coil domain only) into 3xHA-C1 vector via TPCR F: CGAGCTCAAGCTTCGAATTCTGCAAATGCCAAACTCACTGCAGC R: TCAGGTTCAGGGGGAGGTGTGGTTAGCTGCATTCTAGTAGCTTGG
3xHA-Homer1 G89A	3xHA-C1	Primers to mutate 3xHA Homer1 (G89A) by SDM: F: GGCAAACACCGTTTATGGATTGGCATTCTC R: AAAGATGATGCTCAGAGGAGAATGCCAATC
mCherry-Homer3	mCherry-C1	SacII and EcoRI-HF were used to cut Homer3 cDNA from GFP-Homer3 and ligated into mCherry-C1 backbone	pRK5-HOMER3	cDNA accession: NM_004838
mCherry-Homer3 Arginine mutant	mCherry-C1	Primers to mutate R-E for three different Arginine residues Arg1-2: F: GTGTACGAGATCATCAGCATC R:GTGTAAGAGCCACCGTAG Arg3: F: GACAGTGAGGCCAACACAGTC R: GCCGACAGTGAGGCCAAC	pRK5-HOMER3	cDNA accession: NM_004838
GFP-FRYL	pEGFP-C1	FRYL was cloned into GFP-C1 backbone using Gibson Assembly HiFi DNA Assembly kit. Insert size : 1-9085 GFP C1_F agctttcttgtacGTTGTTAACTTGTTTATTGCAGC GFP C1_R ctgcttttttgtaCTTGTACAGCTCGTCCATG FRYL front_F gagctgtacaagTACAAAAAAGCAGAAGGGC FRYL front_R gattgagagagggcAGACAGCAGGTCATAGTG FRYL back_F acctgctgtctGCCCTCTCTCAATCCTCATAC FRYL back_R caagttaacaacGTACAAGAAAGCTGGGCCC	Transomic Technologies, Inc	cDNA accession: BC172707
GFP-FRYL HBM1	pEGFP-C1	Primers to mutate proline and/or phenylalanine in the FRYL PxxF motifs by SDM: P2663A F: CCCCCGCTCTGTCTGC F2666A R: GGTCGCGAGAGGCGAG P2757A F: CTGTCGCTGTGGATGCC F2760A R: AGTGGCGCATTCAGAACAG	Transomic Technologies, Inc	cDNA accession: BC172707
GFP-FRYL HBM2	pEGFP-C1	Primers to mutate proline and/or phenylalanine in the FRYL PxxF motifs by SDM: P2663A F: CCCCCGCTCTGTCTGC F2666A R: GGTCGCGAGAGGCGAG P2757A F: CTGTCGCTGTGGATGCC F2760A R: AGTGGCGCATTCAGAACAG	Transomic Technologies, Inc	cDNA accession: BC172707
GFP-FRYL C-terminus	pEGFP-C1	Primers to clone FRYL C terminus into GFP-C1 vector via TPCR Forward Primer CAAGCTTCGAATTCTGCAGTCGACATGCCAGAGCCTCTAGCTC Reverse Primer AGGTTCAGGGGGAGGTGTGGTCAGAATCCAGTGCTCACCAT	Transomic Technologies, Inc	cDNA accession: BC021803.1
GFP-FRYL C-terminus HBM	pEGFP-C1	Primers to mutate proline and/or phenylalanine in the FRYL PxxF motifs by SDM: PXXF motif 1 F: CACCAGCTCTTTCTGCCATCAT R:TGACGCCAGAGGCGACGT PXXF motif 2 F: CAGTCGCTGTGGATGCTG R: TGTTGCGCATTCTGAAC	Transomic Technologies, Inc	cDNA accession: BC021803.1
GFP-Furry C-terminus	pEGFP-C1	Primers to clone FRYL C terminus into GFP-C1 vector via TPCR Forward Primer : CGA GCT CAA GCT TCG AAT TCT GCA GAA AGG ATC GCT CAG GTT TG Reverse Primer: AGG TTC AGG GGG AGG TGT GGT CAG AGA CTA GTG CCA GAC AC	Transomic Technologies, Inc	cDNA accession: BC096532
GFP-NDR1	pEGFP-C1	Primers to clone NDR1 into GFP-C1 vector via TPCR F: AGATCTCGAGCTCAAGCTTCGAATTCTATGGCAATGACAGGCTCA R: TTCAGGGGGAGGTGTGGGAGCTATTTTGCTGCTTTCATGTAGGAA Insert size: 1-3595	Source Bioscience	IRAT-100-G2 cDNA accession: BC095413.1
